# Single-cell and spatial transcriptomics reveal a cyst-neuron-microglia network underlying brain damage during *Toxoplasma gondii* infection

**DOI:** 10.64898/2026.11.18.767391

**Authors:** Chi Zhang, Yingying Lu, Weiling Wu, Zhihao Zhou, Jiating Chen, Wenjun Huang, Min Chen, Weihao Zou, Lijuan Zhou, Shuyu Zheng, Xiangyi He, Xinyue Liao, Hongjuan Peng

## Abstract

*Toxoplasma gondii* infects approximately one-third of the world’s population, and persistent brain infection links to neuropsychiatric disorders. How cysts interact with host brain cells and tissue to sustain infection and cause neuronal damage remains unclear. We combined single-nucleus RNA sequencing with Stereo-seq spatial transcriptomics to map mouse brains across acute and chronic *T. gondii* infection. We found neurons in the cyst neighbourhood recruit interferon-responsive microglia via the APP-CD74 axis; these microglia breached the cyst wall with invasive pseudopodia, the released parasites formed secondary cysts; and microglial depletion with PLX5622 during chronic infection significantly reduced brain cyst burden, supporting that continual cyst turnover facilitates persistent infection. In mice with chronic infection, suppressed NMDA receptor signalling, enhanced complement-mediated synaptic pruning, impaired adult neurogenesis, and induced lipid reprogramming was found in the cyst neighbourhood. This cyst-neuron-microglia network thus underpins both infection persistence and neuronal injury, offering new mechanistic insights into pathogen-host interactions.
