## Supplementary_Table 2 for "Single-cell and spatial transcriptomics reveal a cyst-neuron-microglia network underlying brain damage during *Toxoplasma gondii* infection"

### Sheet: Per-focus classification
cyst_id	T	B	Sample	area	nzT	nzB	class
dpi-12_cell132	1.91657	5.74972	dpi-12	528	1	3	Unresolved
dpi-12_cell131	0	0	dpi-12	537	0	0	Unresolved
dpi-12_cell130	5.44339	1.70171	dpi-12	822.5	3	1	Unresolved
dpi-12_cell128	3.9828	1.91998	dpi-12	307	2	1	Unresolved
dpi-12_cell129	2.0871	0	dpi-12	247	1	0	Unresolved
dpi-12_cell119	8.22681	3.1839	dpi-12	533	5	2	mixCyst
dpi-12_cell120	7.29197	0	dpi-12	476.5	4	0	PV
dpi-12_cell122	6.12934	0	dpi-12	165	3	0	PV
dpi-12_cell124	3.84412	2.07705	dpi-12	315	2	1	Unresolved
dpi-12_cell123	3.88685	2.1347	dpi-12	376.5	2	1	Unresolved
dpi-12_cell126	0	0	dpi-12	288	0	0	Unresolved
dpi-12_cell117	7.85769	0	dpi-12	457	4	0	PV
dpi-12_cell116	5.69044	0	dpi-12	316	3	0	PV
dpi-12_cell121	4.00026	0	dpi-12	410.5	2	0	PV
dpi-12_cell125	4.70123	2.22655	dpi-12	466	2	1	Unresolved
dpi-12_cell115	3.85393	0	dpi-12	399	2	0	PV
dpi-12_cell118	2.07219	2.07219	dpi-12	325.5	1	1	Unresolved
dpi-12_cell114	1.8952	6.05485	dpi-12	562.5	1	3	Unresolved
dpi-12_cell113	0	0	dpi-12	589.5	0	0	Unresolved
dpi-12_cell112	0	0	dpi-12	726	0	0	Unresolved
dpi-12_cell101	4.54046	6.84222	dpi-12	1047.5	3	4	mixCyst
dpi-12_cell103	1.78436	3.82806	dpi-12	935.5	1	2	Unresolved
dpi-12_cell102	8.03294	5.2552	dpi-12	790.5	5	3	mixCyst
dpi-12_cell104	3.46785	3.92063	dpi-12	194	2	2	mixCyst
dpi-12_cell139	0	0	dpi-12	392.5	0	0	Unresolved
dpi-12_cell110	0	0	dpi-12	291	0	0	Unresolved
dpi-12_cell109	1.766	1.766	dpi-12	607.5	1	1	Unresolved
dpi-12_cell107	2.0583	0	dpi-12	202	1	0	Unresolved
dpi-12_cell106	2.07705	0	dpi-12	389.5	1	0	Unresolved
dpi-12_cell108	0	2.28924	dpi-12	220	0	1	Unresolved
dpi-12_cell111	2.14298	0	dpi-12	363.5	1	0	Unresolved
dpi-12_cell105	0	9.87365	dpi-12	265	0	5	Cyst
dpi-12_cell138	2.28248	0	dpi-12	527	1	0	Unresolved
dpi-12_cell137	0	0	dpi-12	939	0	0	Unresolved
dpi-12_cell55	2.22995	0	dpi-12	124.5	1	0	Unresolved
dpi-12_cell56	0	0	dpi-12	458.5	0	0	Unresolved
dpi-12_cell57	0	0	dpi-12	189	0	0	Unresolved
dpi-12_cell100	0	0	dpi-12	541	0	0	Unresolved
dpi-12_cell58	2.08201	2.22486	dpi-12	176.5	1	1	Unresolved
dpi-12_cell53	5.31647	5.10981	dpi-12	536	3	3	mixCyst
dpi-12_cell54	2.00354	2.00354	dpi-12	300.5	1	1	Unresolved
dpi-12_cell59	0	2.02335	dpi-12	162	0	1	Unresolved
dpi-12_cell136	0	0	dpi-12	173	0	0	Unresolved
dpi-12_cell87	2.20721	2.12365	dpi-12	316.5	1	1	Unresolved
dpi-12_cell89	0	0	dpi-12	221	0	0	Unresolved
dpi-12_cell88	0	0	dpi-12	272.5	0	0	Unresolved
dpi-12_cell97	0	0	dpi-12	118.5	0	0	Unresolved
dpi-12_cell98	2.30346	2.36275	dpi-12	182.5	1	1	Unresolved
dpi-12_cell96	2.04111	0	dpi-12	448.5	1	0	Unresolved
dpi-12_cell62	4.2762	0	dpi-12	619.5	2	0	PV
dpi-12_cell64	4.30119	0	dpi-12	234	2	0	PV
dpi-12_cell74	0	0	dpi-12	254	0	0	Unresolved
dpi-12_cell65	2.14869	0	dpi-12	301.5	1	0	Unresolved
dpi-12_cell61	3.96949	2.1318	dpi-12	304	2	1	Unresolved
dpi-12_cell63	2.12989	0	dpi-12	333	1	0	Unresolved
dpi-12_cell73	2.04111	0	dpi-12	329.5	1	0	Unresolved
dpi-12_cell60	6.26282	0	dpi-12	400.5	3	0	PV
dpi-12_cell66	1.85064	0	dpi-12	238	1	0	Unresolved
dpi-12_cell75	4.44256	0	dpi-12	113	2	0	PV
dpi-12_cell67	1.91545	0	dpi-12	167	1	0	Unresolved
dpi-12_cell69	0	0	dpi-12	216	0	0	Unresolved
dpi-12_cell68	0	1.88432	dpi-12	189	0	1	Unresolved
dpi-12_cell82	4.61117	0	dpi-12	200	2	0	PV
dpi-12_cell86	4.42062	0	dpi-12	146.5	2	0	PV
dpi-12_cell81	0	0	dpi-12	118	0	0	Unresolved
dpi-12_cell85	0	0	dpi-12	252	0	0	Unresolved
dpi-12_cell70	5.85163	0	dpi-12	255.5	3	0	PV
dpi-12_cell84	0	0	dpi-12	336	0	0	Unresolved
dpi-12_cell83	0	0	dpi-12	248.5	0	0	Unresolved
dpi-12_cell72	1.91998	2.14639	dpi-12	279.5	1	1	Unresolved
dpi-12_cell92	4.30696	0	dpi-12	412.5	2	0	PV
dpi-12_cell90	2.1004	4.05795	dpi-12	299.5	1	2	Unresolved
dpi-12_cell91	2.12884	0	dpi-12	202	1	0	Unresolved
dpi-12_cell94	0	0	dpi-12	313.5	0	0	Unresolved
dpi-12_cell93	6.06705	0	dpi-12	368	3	0	PV
dpi-12_cell95	4.04294	0	dpi-12	268.5	2	0	PV
dpi-12_cell76	2.007	0	dpi-12	240.5	1	0	Unresolved
dpi-12_cell78	4.45735	0	dpi-12	146	2	0	PV
dpi-12_cell71	3.95836	1.95618	dpi-12	249	2	1	Unresolved
dpi-12_cell77	0	0	dpi-12	269	0	0	Unresolved
dpi-12_cell79	0	0	dpi-12	247	0	0	Unresolved
dpi-12_cell80	2.04528	0	dpi-12	110.5	1	0	Unresolved
dpi-12_cell99	2.30843	0	dpi-12	592	1	0	Unresolved
dpi-12_cell48	2.05386	1.91102	dpi-12	159.5	1	1	Unresolved
dpi-12_cell36	0	0	dpi-12	182	0	0	Unresolved
dpi-12_cell37	0	2.14985	dpi-12	229.5	0	1	Unresolved
dpi-12_cell32	2.14639	2.14639	dpi-12	594	1	1	Unresolved
dpi-12_cell34	0	0	dpi-12	313	0	0	Unresolved
dpi-12_cell35	2.12059	0	dpi-12	318	1	0	Unresolved
dpi-12_cell33	0	0	dpi-12	558.5	0	0	Unresolved
dpi-12_cell42	0	0	dpi-12	266	0	0	Unresolved
dpi-12_cell43	2.17066	0	dpi-12	296.5	1	0	Unresolved
dpi-12_cell44	6.30015	2.07219	dpi-12	297	3	1	Unresolved
dpi-12_cell40	2.30346	0	dpi-12	287.5	1	0	Unresolved
dpi-12_cell39	2.03106	0	dpi-12	371.5	1	0	Unresolved
dpi-12_cell41	2.03303	0	dpi-12	364.5	1	0	Unresolved
dpi-12_cell38	1.90884	0	dpi-12	297.5	1	0	Unresolved
dpi-12_cell31	4.01478	0	dpi-12	644	2	0	PV
dpi-12_cell47	2.15516	5.89408	dpi-12	557	1	3	Unresolved
dpi-12_cell45	3.87986	3.51063	dpi-12	604	2	2	mixCyst
dpi-12_cell46	0	3.57063	dpi-12	525.5	0	2	Cyst
dpi-12_cell29	1.84901	0	dpi-12	764.5	1	0	Unresolved
dpi-12_cell135	0	0	dpi-12	269	0	0	Unresolved
dpi-12_cell25	5.61175	0	dpi-12	1109.5	3	0	PV
dpi-12_cell28	2.23517	2.09232	dpi-12	396.5	1	1	Unresolved
dpi-12_cell26	3.84632	1.66713	dpi-12	395.5	2	1	Unresolved
dpi-12_cell30	0	0	dpi-12	257	0	0	Unresolved
dpi-12_cell27	1.9839	0	dpi-12	441.5	1	0	Unresolved
dpi-12_cell134	0	0	dpi-12	267.5	0	0	Unresolved
dpi-12_cell24	0	0	dpi-12	200	0	0	Unresolved
dpi-12_cell51	1.81063	1.81063	dpi-12	281.5	1	1	Unresolved
dpi-12_cell50	0	1.95755	dpi-12	650	0	1	Unresolved
dpi-12_cell49	1.69512	4.00758	dpi-12	977.5	1	2	Unresolved
dpi-12_cell52	0	0	dpi-12	409.5	0	0	Unresolved
dpi-12_cell18	3.95449	7.67417	dpi-12	495.5	2	4	mixCyst
dpi-12_cell9	0	0	dpi-12	1163	0	0	Unresolved
dpi-12_cell17	3.55686	0	dpi-12	557	2	0	PV
dpi-12_cell16	3.90426	0	dpi-12	443	2	0	PV
dpi-12_cell8	5.42795	0	dpi-12	1156	3	0	PV
dpi-12_cell15	0	0	dpi-12	434	0	0	Unresolved
dpi-12_cell23	1.72485	3.8782	dpi-12	329	1	2	Unresolved
dpi-12_cell22	0	4.19335	dpi-12	201	0	2	Cyst
dpi-12_cell21	2.17273	3.82495	dpi-12	398.5	1	2	Unresolved
dpi-12_cell14	3.70363	1.73862	dpi-12	494	2	1	Unresolved
dpi-12_cell12	1.77149	1.91433	dpi-12	472.5	1	1	Unresolved
dpi-12_cell11	7.00417	1.56788	dpi-12	749.5	4	1	Unresolved
dpi-12_cell13	1.92935	1.92935	dpi-12	458	1	1	Unresolved
dpi-12_cell6	0	1.85228	dpi-12	392	0	1	Unresolved
dpi-12_cell7	0	0	dpi-12	406.5	0	0	Unresolved
dpi-12_cell10	0	11.1499	dpi-12	869.5	0	6	Cyst
dpi-12_cell5	1.733	1.87583	dpi-12	283	1	1	Unresolved
dpi-12_cell20	2.13095	0	dpi-12	589	1	0	Unresolved
dpi-12_cell140	0	0	dpi-12	382.5	0	0	Unresolved
dpi-12_cell19	1.89827	1.75543	dpi-12	371.5	1	1	Unresolved
dpi-12_cell3	0	0	dpi-12	1261	0	0	Unresolved
dpi-12_cell4	0	0	dpi-12	1663.5	0	0	Unresolved
dpi-12_cell2	7.21828	0	dpi-12	367.5	4	0	PV
dpi-12_cell1	4.04278	0	dpi-12	220	2	0	PV
dpi-12_cell133	0	0	dpi-12	215	0	0	Unresolved
dpi-60_cell1	1.33988	11.949	dpi-60	5860.5	1	7	Unresolved
dpi-60_cell2	1.57895	11.7389	dpi-60	6619.5	1	7	Unresolved
dpi-60_cell4	1.5027	10.487	dpi-60	5597	1	6	Unresolved
dpi-60_cell5	2.92253	10.5484	dpi-60	3439	2	6	mixCyst
dpi-60_cell116	0	4.4333	dpi-60	293.5	0	2	Cyst
dpi-60_cell9	1.44881	10.6603	dpi-60	1562	1	6	Unresolved
dpi-60_cell6	3.67594	12.2247	dpi-60	5471.5	3	7	mixCyst
dpi-60_cell13	0	2.18813	dpi-60	1494	0	1	Unresolved
dpi-60_cell14	0	0	dpi-60	871.5	0	0	Unresolved
dpi-60_cell7	1.4642	12.4232	dpi-60	3199.5	1	7	Unresolved
dpi-60_cell11	0	1.88432	dpi-60	1446.5	0	1	Unresolved
dpi-60_cell12	0	1.9808	dpi-60	1592	0	1	Unresolved
dpi-60_cell17	3.03961	11.6383	dpi-60	6472.5	2	7	mixCyst
dpi-60_cell32	2.74985	12.0688	dpi-60	4138.5	2	7	mixCyst
dpi-60_cell31	3.558	12.0108	dpi-60	6630	3	7	mixCyst
dpi-60_cell8	2.36655	11.2817	dpi-60	3203.5	2	7	mixCyst
dpi-60_cell10	0	7.56142	dpi-60	1027.5	0	4	Cyst
dpi-60_cell16	0	12.6236	dpi-60	3705	0	7	Cyst
dpi-60_cell30	2.01556	1.6839	dpi-60	1556	1	1	Unresolved
dpi-60_cell29	0	10.4959	dpi-60	2228.5	0	6	Cyst
dpi-60_cell28	0	4.2419	dpi-60	1653	0	2	Cyst
dpi-60_cell23	2.27594	0	dpi-60	316.5	1	0	Unresolved
dpi-60_cell22	0	4.00142	dpi-60	1175.5	0	2	Cyst
dpi-60_cell24	0	0	dpi-60	679	0	0	Unresolved
dpi-60_cell27	0	7.51964	dpi-60	1202.5	0	4	Cyst
dpi-60_cell49	0	2.31874	dpi-60	993	0	1	Unresolved
dpi-60_cell18	0	6.10512	dpi-60	2611	0	3	Cyst
dpi-60_cell21	0	1.90775	dpi-60	2368.5	0	1	Unresolved
dpi-60_cell20	2.39452	0	dpi-60	374	1	0	Unresolved
dpi-60_cell25	0	0	dpi-60	1011	0	0	Unresolved
dpi-60_cell33	0	10.7351	dpi-60	3212	0	6	Cyst
dpi-60_cell34	0	0	dpi-60	1821	0	0	Unresolved
dpi-60_cell114	1.71194	3.70954	dpi-60	1053	1	2	Unresolved
dpi-60_cell163	0	0	dpi-60	2098	0	0	Unresolved
dpi-60_cell162	0	2.13525	dpi-60	3215.5	0	1	Unresolved
dpi-60_cell115	1.27727	11.7299	dpi-60	2492.5	1	7	Unresolved
dpi-60_cell35	0	2.31874	dpi-60	1406	0	1	Unresolved
dpi-60_cell38	0	2.28924	dpi-60	743	0	1	Unresolved
dpi-60_cell48	0	6.09583	dpi-60	2307	0	3	Cyst
dpi-60_cell46	3.58548	1.86416	dpi-60	2543	2	1	Unresolved
dpi-60_cell113	0	9.22648	dpi-60	1249	0	5	Cyst
dpi-60_cell41	0	3.46415	dpi-60	1450	0	2	Cyst
dpi-60_cell37	0	2.04528	dpi-60	1001	0	1	Unresolved
dpi-60_cell39	1.57123	7.23381	dpi-60	1589.5	1	4	Unresolved
dpi-60_cell47	0	2.16308	dpi-60	2783	0	1	Unresolved
dpi-60_cell51	1.79885	3.90766	dpi-60	4647.5	1	2	Unresolved
dpi-60_cell40	0	6.34975	dpi-60	647.5	0	3	Cyst
dpi-60_cell117	0	3.6903	dpi-60	727	0	2	Cyst
dpi-60_cell59	0	6.51684	dpi-60	969.5	0	3	Cyst
dpi-60_cell60	0	4.17588	dpi-60	1302.5	0	2	Cyst
dpi-60_cell54	1.64249	10.5067	dpi-60	1629	1	6	Unresolved
dpi-60_cell53	0	10.9041	dpi-60	2719.5	0	6	Cyst
dpi-60_cell52	0	7.87956	dpi-60	1257.5	0	4	Cyst
dpi-60_cell112	0	4.41221	dpi-60	698	0	2	Cyst
dpi-60_cell42	0	5.86844	dpi-60	546	0	3	Cyst
dpi-60_cell45	0	9.4289	dpi-60	1554.5	0	5	Cyst
dpi-60_cell68	0	2.46387	dpi-60	1571	0	1	Unresolved
dpi-60_cell63	1.93176	7.10715	dpi-60	1626.5	1	4	Unresolved
dpi-60_cell58	0	3.96713	dpi-60	1544.5	0	2	Cyst
dpi-60_cell64	0	7.76057	dpi-60	1623.5	0	4	Cyst
dpi-60_cell62	0	2.18813	dpi-60	1338	0	1	Unresolved
dpi-60_cell61	0	2.14411	dpi-60	1086.5	0	1	Unresolved
dpi-60_cell56	0	2.03703	dpi-60	635.5	0	1	Unresolved
dpi-60_cell55	0	3.57568	dpi-60	970	0	2	Cyst
dpi-60_cell111	0	10.8796	dpi-60	1633	0	6	Cyst
dpi-60_cell110	0	12.4594	dpi-60	2720.5	0	7	Cyst
dpi-60_cell78	0	4.07813	dpi-60	457	0	2	Cyst
dpi-60_cell74	0	4.35667	dpi-60	584	0	2	Cyst
dpi-60_cell75	0	6.1801	dpi-60	603.5	0	3	Cyst
dpi-60_cell79	0	2.08969	dpi-60	356.5	0	1	Unresolved
dpi-60_cell69	1.94511	4.05478	dpi-60	2069	1	2	Unresolved
dpi-60_cell65	0	10.5136	dpi-60	2672.5	0	6	Cyst
dpi-60_cell67	1.45566	8.68792	dpi-60	1212	1	5	Unresolved
dpi-60_cell66	0	7.40521	dpi-60	876	0	4	Cyst
dpi-60_cell296	3.05795	10.9539	dpi-60	1763.5	2	6	mixCyst
dpi-60_cell295	1.71729	9.17376	dpi-60	1023.5	1	5	Unresolved
dpi-60_cell77	0	5.30752	dpi-60	635	0	3	Cyst
dpi-60_cell76	3.6151	9.55519	dpi-60	328	2	5	mixCyst
dpi-60_cell73	0	4.15685	dpi-60	1854.5	0	2	Cyst
dpi-60_cell72	0	2.13309	dpi-60	2106	0	1	Unresolved
dpi-60_cell70	0	3.90426	dpi-60	1712.5	0	2	Cyst
dpi-60_cell83	0	6.28457	dpi-60	1436	0	3	Cyst
dpi-60_cell118	0	0	dpi-60	718	0	0	Unresolved
dpi-60_cell80	1.45209	12.0618	dpi-60	1678.5	1	7	Unresolved
dpi-60_cell82	0	5.90107	dpi-60	1075	0	3	Cyst
dpi-60_cell88	0	7.08338	dpi-60	1454.5	0	4	Cyst
dpi-60_cell297	1.44773	10.3038	dpi-60	2259	1	6	Unresolved
dpi-60_cell86	0	0	dpi-60	1072	0	0	Unresolved
dpi-60_cell87	0	11.9023	dpi-60	5643.5	0	7	Cyst
dpi-60_cell91	0	4.03922	dpi-60	634	0	2	Cyst
dpi-60_cell89	0	8.47238	dpi-60	1051	0	4	Cyst
dpi-60_cell90	0	9.11088	dpi-60	1792.5	0	5	Cyst
dpi-60_cell84	3.76283	11.9566	dpi-60	3924.5	3	7	mixCyst
dpi-60_cell85	0	10.8242	dpi-60	2109.5	0	6	Cyst
dpi-60_cell93	0	7.12223	dpi-60	1448	0	4	Cyst
dpi-60_cell96	0	1.90243	dpi-60	2118	0	1	Unresolved
dpi-60_cell294	0	8.99248	dpi-60	1629.5	0	5	Cyst
dpi-60_cell120	0	2.20115	dpi-60	1519.5	0	1	Unresolved
dpi-60_cell119	0	1.96032	dpi-60	531	0	1	Unresolved
dpi-60_cell94	0	3.90957	dpi-60	1418	0	2	Cyst
dpi-60_cell92	0	10.6084	dpi-60	2990.5	0	6	Cyst
dpi-60_cell95	0	6.7006	dpi-60	914.5	0	3	Cyst
dpi-60_cell100	0	11.7881	dpi-60	3163.5	0	7	Cyst
dpi-60_cell121	0	3.90426	dpi-60	1282	0	2	Cyst
dpi-60_cell99	0	7.5185	dpi-60	2008	0	4	Cyst
dpi-60_cell102	0	10.942	dpi-60	1448	0	6	Cyst
dpi-60_cell101	0	2.04249	dpi-60	1012	0	1	Unresolved
dpi-60_cell160	1.40709	12.2769	dpi-60	4509.5	1	7	Unresolved
dpi-60_cell122	0	0	dpi-60	1002	0	0	Unresolved
dpi-60_cell104	0	7.50066	dpi-60	817.5	0	4	Cyst
dpi-60_cell103	2.9913	10.8637	dpi-60	2904	2	6	mixCyst
dpi-60_cell291	0	8.12313	dpi-60	676.5	0	4	Cyst
dpi-60_cell293	0	9.62055	dpi-60	584.5	0	5	Cyst
dpi-60_cell298	0	0	dpi-60	551.5	0	0	Unresolved
dpi-60_cell123	0	13.2558	dpi-60	271	0	7	Cyst
dpi-60_cell108	2.70613	11.7157	dpi-60	3868	2	7	mixCyst
dpi-60_cell124	0	6.3589	dpi-60	1059	0	3	Cyst
dpi-60_cell105	1.33879	12.425	dpi-60	2487	1	7	Unresolved
dpi-60_cell107	2.37715	12.5755	dpi-60	3164.5	2	7	mixCyst
dpi-60_cell109	0	12.732	dpi-60	2376	0	7	Cyst
dpi-60_cell258	0	7.68015	dpi-60	1672	0	4	Cyst
dpi-60_cell106	1.53299	12.582	dpi-60	1454.5	1	7	Unresolved
dpi-60_cell154	1.77886	8.89435	dpi-60	4748	1	5	Unresolved
dpi-60_cell155	2.89892	10.2511	dpi-60	3537	2	6	mixCyst
dpi-60_cell156	0	11.8276	dpi-60	3574.5	0	7	Cyst
dpi-60_cell153	3.04693	11.6116	dpi-60	2339.5	2	7	mixCyst
dpi-60_cell254	0	9.55959	dpi-60	1029.5	0	5	Cyst
dpi-60_cell255	0	7.85543	dpi-60	1149.5	0	4	Cyst
dpi-60_cell256	2.71697	11.6466	dpi-60	6391.5	2	7	mixCyst
dpi-60_cell257	1.5126	12.1458	dpi-60	3101	1	7	Unresolved
dpi-60_cell252	0	5.46859	dpi-60	745	0	3	Cyst
dpi-60_cell251	0	0	dpi-60	1213	0	0	Unresolved
dpi-60_cell253	2.04697	0	dpi-60	1083	1	0	Unresolved
dpi-60_cell159	1.42389	10.4874	dpi-60	4120.5	1	6	Unresolved
dpi-60_cell158	0	11.9874	dpi-60	3409.5	0	7	Cyst
dpi-60_cell157	1.37911	9.06963	dpi-60	1864	1	5	Unresolved
dpi-60_cell147	1.17973	11.7548	dpi-60	5156.5	1	7	Unresolved
dpi-60_cell151	0	6.66009	dpi-60	906.5	0	3	Cyst
dpi-60_cell247	1.85813	9.19062	dpi-60	1769	1	5	Unresolved
dpi-60_cell248	0	12.8593	dpi-60	1722	0	7	Cyst
dpi-60_cell161	0	8.8103	dpi-60	3103.5	0	5	Cyst
dpi-60_cell280	0	9.30799	dpi-60	628.5	0	5	Cyst
dpi-60_cell150	1.31858	12.4252	dpi-60	1613.5	1	7	Unresolved
dpi-60_cell148	2.7505	12.2765	dpi-60	4569.5	2	7	mixCyst
dpi-60_cell261	0	10.9773	dpi-60	1422	0	6	Cyst
dpi-60_cell149	3.2776	9.11641	dpi-60	1920.5	2	5	mixCyst
dpi-60_cell259	2.76638	11.7686	dpi-60	3083.5	2	7	mixCyst
dpi-60_cell260	0	8.79357	dpi-60	1210.5	0	5	Cyst
dpi-60_cell249	0	5.6387	dpi-60	3144	0	3	Cyst
dpi-60_cell250	1.47664	11.204	dpi-60	1855.5	1	6	Unresolved
dpi-60_cell152	1.5529	11.7152	dpi-60	2810	1	7	Unresolved
dpi-60_cell275	0	7.78737	dpi-60	843	0	4	Cyst
dpi-60_cell277	1.71055	10.8142	dpi-60	1143	1	6	Unresolved
dpi-60_cell278	1.63119	12.3198	dpi-60	2171	1	7	Unresolved
dpi-60_cell279	0	11.0837	dpi-60	1783.5	0	6	Cyst
dpi-60_cell300	1.37517	10.656	dpi-60	1752.5	1	6	Unresolved
dpi-60_cell273	0	5.66036	dpi-60	584.5	0	3	Cyst
dpi-60_cell272	2.77926	12.1912	dpi-60	1902.5	2	7	mixCyst
dpi-60_cell274	0	6.24065	dpi-60	396	0	3	Cyst
dpi-60_cell283	3.6884	0	dpi-60	462	2	0	PV
dpi-60_cell243	0	10.4537	dpi-60	2598	0	6	Cyst
dpi-60_cell290	1.53047	11.8668	dpi-60	1290	1	7	Unresolved
dpi-60_cell282	2.19672	2.05386	dpi-60	531	1	1	Unresolved
dpi-60_cell281	5.46132	0	dpi-60	872	3	0	PV
dpi-60_cell212	1.51676	10.2265	dpi-60	2122	1	6	Unresolved
dpi-60_cell262	0	9.41274	dpi-60	906	0	5	Cyst
dpi-60_cell242	1.87769	12.5592	dpi-60	2159.5	1	7	Unresolved
dpi-60_cell246	0	6.74426	dpi-60	538	0	3	Cyst
dpi-60_cell137	1.4024	10.6571	dpi-60	1949.5	1	6	Unresolved
dpi-60_cell140	0	0	dpi-60	1664	0	0	Unresolved
dpi-60_cell245	0	7.30387	dpi-60	2085.5	0	4	Cyst
dpi-60_cell136	2.45413	12.1631	dpi-60	3779.5	2	7	mixCyst
dpi-60_cell287	1.95482	2.09767	dpi-60	852	1	1	Unresolved
dpi-60_cell211	2.38135	11.8878	dpi-60	4437.5	2	7	mixCyst
dpi-60_cell244	1.49778	10.2671	dpi-60	2319.5	1	6	Unresolved
dpi-60_cell142	2.78657	11.4377	dpi-60	2745.5	2	7	mixCyst
dpi-60_cell241	2.66842	12.1579	dpi-60	2865.5	2	7	mixCyst
dpi-60_cell141	0	8.88968	dpi-60	3311.5	0	5	Cyst
dpi-60_cell139	0	7.10364	dpi-60	3342.5	0	4	Cyst
dpi-60_cell138	0	2.10132	dpi-60	4783	0	1	Unresolved
dpi-60_cell284	2.23292	0	dpi-60	998	1	0	Unresolved
dpi-60_cell172	0	7.68824	dpi-60	2084.5	0	4	Cyst
dpi-60_cell176	0	7.53327	dpi-60	1241.5	0	4	Cyst
dpi-60_cell167	2.72514	8.9527	dpi-60	2637	2	5	mixCyst
dpi-60_cell146	1.33157	12.007	dpi-60	3543	1	7	Unresolved
dpi-60_cell143	2.79621	12.2602	dpi-60	2759.5	2	7	mixCyst
dpi-60_cell264	0	7.4927	dpi-60	1004	0	4	Cyst
dpi-60_cell145	1.65826	10.4108	dpi-60	2848.5	1	6	Unresolved
dpi-60_cell263	1.48631	12.2474	dpi-60	1026	1	7	Unresolved
dpi-60_cell266	0	4.08383	dpi-60	359	0	2	Cyst
dpi-60_cell265	0	2.13633	dpi-60	214.5	0	1	Unresolved
dpi-60_cell286	0	0	dpi-60	882	0	0	Unresolved
dpi-60_cell285	0	3.74824	dpi-60	1816.5	0	2	Cyst
dpi-60_cell168	3.01427	9.63847	dpi-60	3228	2	5	mixCyst
dpi-60_cell170	1.47087	5.43654	dpi-60	1667.5	1	3	Unresolved
dpi-60_cell171	0	10.4678	dpi-60	2635.5	0	6	Cyst
dpi-60_cell169	0	6.33516	dpi-60	1082.5	0	3	Cyst
dpi-60_cell177	0	1.97876	dpi-60	1397	0	1	Unresolved
dpi-60_cell213	3.7999	11.9415	dpi-60	4241	3	7	mixCyst
dpi-60_cell144	2.53871	11.7591	dpi-60	2300	2	7	mixCyst
dpi-60_cell134	2.9344	11.7354	dpi-60	3532	2	7	mixCyst
dpi-60_cell125	3.6884	0	dpi-60	1248.5	2	0	PV
dpi-60_cell175	0	4.05821	dpi-60	1073.5	0	2	Cyst
dpi-60_cell288	1.86242	2.14811	dpi-60	929.5	1	1	Unresolved
dpi-60_cell214	2.60354	12.3528	dpi-60	4890.5	2	7	mixCyst
dpi-60_cell203	0	3.40752	dpi-60	796.5	0	2	Cyst
dpi-60_cell135	1.67563	12.0126	dpi-60	3358	1	7	Unresolved
dpi-60_cell173	3.14736	9.08659	dpi-60	2723	2	5	mixCyst
dpi-60_cell174	0	8.88978	dpi-60	2016.5	0	5	Cyst
dpi-60_cell184	0	7.27944	dpi-60	937.5	0	4	Cyst
dpi-60_cell185	0	3.99356	dpi-60	827.5	0	2	Cyst
dpi-60_cell202	1.64249	12.1128	dpi-60	2553.5	1	7	Unresolved
dpi-60_cell239	0	5.27722	dpi-60	663.5	0	3	Cyst
dpi-60_cell289	0	11.2114	dpi-60	914.5	0	6	Cyst
dpi-60_cell128	0	6.2205	dpi-60	1489	0	3	Cyst
dpi-60_cell127	0	5.38976	dpi-60	1138	0	3	Cyst
dpi-60_cell129	0	6.94199	dpi-60	1141.5	0	4	Cyst
dpi-60_cell126	2.88346	11.4568	dpi-60	3754.5	2	7	mixCyst
dpi-60_cell131	0	4.34335	dpi-60	1366	0	2	Cyst
dpi-60_cell130	0	3.73848	dpi-60	1268.5	0	2	Cyst
dpi-60_cell166	1.74747	12.0138	dpi-60	2829.5	1	7	Unresolved
dpi-60_cell178	1.36059	12.0715	dpi-60	3274.5	1	7	Unresolved
dpi-60_cell179	0	9.3852	dpi-60	3665.5	0	5	Cyst
dpi-60_cell180	0	12.807	dpi-60	2243.5	0	7	Cyst
dpi-60_cell182	3.07218	8.72916	dpi-60	3848.5	2	5	mixCyst
dpi-60_cell183	0	0	dpi-60	199.5	0	0	Unresolved
dpi-60_cell206	1.52657	12.1098	dpi-60	5558	1	7	Unresolved
dpi-60_cell205	0	1.78412	dpi-60	1320.5	0	1	Unresolved
dpi-60_cell204	0	10.6133	dpi-60	2223.5	0	6	Cyst
dpi-60_cell208	1.47191	11.9491	dpi-60	3459	1	7	Unresolved
dpi-60_cell133	0	10.4044	dpi-60	2186	0	6	Cyst
dpi-60_cell181	0	5.48315	dpi-60	2733.5	0	3	Cyst
dpi-60_cell207	0	3.87484	dpi-60	1148.5	0	2	Cyst
dpi-60_cell209	3.07817	11.7878	dpi-60	4250	2	7	mixCyst
dpi-60_cell210	3.74536	12.0871	dpi-60	13993.5	3	7	mixCyst
dpi-60_cell240	0	6.90067	dpi-60	663.5	0	4	Cyst
dpi-60_cell195	3.38918	3.01998	dpi-60	1055	2	2	mixCyst
dpi-60_cell190	3.58632	8.67837	dpi-60	1750.5	2	5	mixCyst
dpi-60_cell188	0	5.28503	dpi-60	675.5	0	3	Cyst
dpi-60_cell187	1.80013	3.45743	dpi-60	1354	1	2	Unresolved
dpi-60_cell186	0	12.629	dpi-60	1652	0	7	Cyst
dpi-60_cell197	0	3.57063	dpi-60	2327.5	0	2	Cyst
dpi-60_cell196	0	0	dpi-60	719.5	0	0	Unresolved
dpi-60_cell191	0	3.67483	dpi-60	1330.5	0	2	Cyst
dpi-60_cell165	0	10.8478	dpi-60	3086	0	6	Cyst
dpi-60_cell192	0	12.349	dpi-60	1832.5	0	7	Cyst
dpi-60_cell193	0	5.87079	dpi-60	891	0	3	Cyst
dpi-60_cell132	3.45265	12.318	dpi-60	5292.5	3	7	mixCyst
dpi-60_cell270	0	7.73333	dpi-60	596.5	0	4	Cyst
dpi-60_cell194	0	6.57653	dpi-60	620.5	0	3	Cyst
dpi-60_cell271	0	0	dpi-60	1785	0	0	Unresolved
dpi-60_cell267	0	12.1236	dpi-60	1850.5	0	7	Cyst
dpi-60_cell201	0	0	dpi-60	1292.5	0	0	Unresolved
dpi-60_cell200	0	12.1164	dpi-60	1506	0	7	Cyst
dpi-60_cell199	3.01166	11.8809	dpi-60	2231	2	7	mixCyst
dpi-60_cell198	3.7923	12.0807	dpi-60	4151	3	7	mixCyst
dpi-60_cell238	2.70296	11.7472	dpi-60	7759	2	7	mixCyst
dpi-60_cell268	2.57265	11.7001	dpi-60	4920	2	7	mixCyst
dpi-60_cell269	0	6.17088	dpi-60	2901	0	3	Cyst
dpi-60_cell230	4.80904	12.3833	dpi-60	4430.5	4	7	mixCyst
dpi-60_cell229	0	12.362	dpi-60	496	0	7	Cyst
dpi-60_cell228	4.10391	11.7379	dpi-60	1531	3	7	mixCyst
dpi-60_cell227	3.83815	11.9282	dpi-60	4071	3	7	mixCyst
dpi-60_cell222	1.59486	11.1162	dpi-60	864	1	6	Unresolved
dpi-60_cell223	3.89439	12.0641	dpi-60	3581	3	7	mixCyst
dpi-60_cell224	0	12.4172	dpi-60	2650	0	7	Cyst
dpi-60_cell215	2.60198	11.8129	dpi-60	5981	2	7	mixCyst
dpi-60_cell231	4.15833	1.80013	dpi-60	1486.5	2	1	Unresolved
dpi-60_cell220	2.79076	12.2945	dpi-60	2633	2	7	mixCyst
dpi-60_cell232	0	0	dpi-60	2644	0	0	Unresolved
dpi-60_cell221	0	10.1406	dpi-60	1122.5	0	6	Cyst
dpi-60_cell234	0	9.45289	dpi-60	446.5	0	5	Cyst
dpi-60_cell233	0	2.0583	dpi-60	795.5	0	1	Unresolved
dpi-60_cell237	0	2.03906	dpi-60	503.5	0	1	Unresolved
dpi-60_cell235	0	11.5708	dpi-60	2725.5	0	7	Cyst
dpi-60_cell236	0	2.24789	dpi-60	1986.5	0	1	Unresolved
dpi-60_cell225	1.37845	11.9908	dpi-60	2382	1	7	Unresolved
dpi-60_cell216	3.43525	11.4155	dpi-60	6508	3	7	mixCyst
dpi-60_cell217	0	7.62291	dpi-60	736	0	4	Cyst
dpi-60_cell218	2.6411	11.8173	dpi-60	5557	2	7	mixCyst
dpi-60_cell219	1.72856	9.24975	dpi-60	2441	1	5	Unresolved
dpi-60_cell226	3.64681	11.7267	dpi-60	7417	3	7	mixCyst

### Sheet: Focus class counts
class	dpi-12	dpi-60	Total
PV	24	3	27
mixCyst	7	51	58
Cyst	4	124	128
Unresolved	104	104	208

### Sheet: Table legend
Supplementary Table 2	Per-focus module scores and stage classification of spatial PV/cyst structures.
Description	Sheet 1 (Per-focus classification): for each of the 421 analysed parasite foci: focus ID, tachyzoite (T) and bradyzoite (B) module scores (mean within-parasite logCPM), time point, cross-sectional area, numbers of detected tachyzoite (nzT) and bradyzoite (nzB) panel genes, and the assigned class (PV, mixCyst, Cyst, Unresolved). Sheet 2 (Focus class counts): class counts per time point. Data corre…
Data worksheets	Per-focus classification; Focus class counts
