## Supplementary_Table 3 for "Single-cell and spatial transcriptomics reveal a cyst-neuron-microglia network underlying brain damage during *Toxoplasma gondii* infection"

### Sheet: CNM vs NNM DEGs
names	scores	logfoldchanges	pvals	pvals_adj	abs_log2fc	ensembl_id
Cmss1	42.4528	0.650206	0	0	0.650206	ENSMUSG00000022748
Hexb	33.6993	0.517455	5.910610040509676e-249	4.7497662285535746e-245	0.517455	ENSMUSG00000021665
Actb	26.8029	0.877513	2.987092029391e-158	1.4402562928911645e-154	0.877513	ENSMUSG00000029580
Kpna1	17.9174	0.542675	8.628262700823145e-72	2.6001269648930542e-68	0.542675	ENSMUSG00000022905
Alcam	13.7728	1.05884	3.716890752275713e-43	9.95631136176254e-40	1.05884	ENSMUSG00000022636
Hmox1	12.3896	0.855683	2.9755817894785547e-35	7.1735325780749e-32	0.855683	ENSMUSG00000005413
Cxcl2	8.9919	1.24768	2.429963526852089e-19	2.789598128826198e-16	1.24768	ENSMUSG00000058427
Spp1	8.79495	0.791711	1.4311790909700371e-18	1.5683120693229842e-15	0.791711	ENSMUSG00000029304
Txnrd1	7.96515	0.572997	1.6502786169845612e-15	1.6577048707609917e-12	0.572997	ENSMUSG00000020250
Colec12	7.95705	0.627711	1.761846756295994e-15	1.6989840640313529e-12	0.627711	ENSMUSG00000036103
Ctsz	7.94955	0.636381	1.871889708911869e-15	1.735673734709513e-12	0.636381	ENSMUSG00000016256
Chst11	7.39273	2.22248	1.4384956446333137e-13	1.1559751000273309e-10	2.22248	ENSMUSG00000034612
Malt1	7.19581	0.904306	6.208982760987988e-13	4.82858569038382e-10	0.904306	ENSMUSG00000032688
Ccl4	4.7428	2.05764	2.107796366711648e-06	0.0008330287673554	2.05764	ENSMUSG00000018930
Csf1	4.52989	1.63233	5.901329035806072e-06	0.0021887575445417	1.63233	ENSMUSG00000014599
Nfkb1	4.51764	0.585466	6.253166787254275e-06	0.0022841112864716	0.585466	ENSMUSG00000028163
Egr1	4.38973	2.4135	1.1349099883719764e-05	0.003748001369818	2.4135	ENSMUSG00000038418
Afg2a	4.34722	0.744203	1.3787281772114234e-05	0.0044317838528283	0.744203	ENSMUSG00000027722
Slc15a3	4.25609	0.701265	2.0803356650738277e-05	0.0063484471156455	0.701265	ENSMUSG00000024737
Aig1	3.98826	0.986777	6.655959864967677e-05	0.0188778682852518	0.986777	ENSMUSG00000019806
Cacna1a	3.86052	0.502004	0.0001131438071753	0.0306479876784723	0.502004	ENSMUSG00000034656
Il1rn	3.79815	2.09509	0.0001457791872648	0.0377897273825811	2.09509	ENSMUSG00000026981
Bcar3	3.75697	0.854636	0.0001719847254381	0.0431896641756579	0.854636	ENSMUSG00000028121
Hivep3	3.59398	0.739648	0.0003256589096564	0.0733736915326909	0.739648	ENSMUSG00000028634
Xylt1	3.52223	0.95976	0.0004279391109249	0.0955255193164779	0.95976	ENSMUSG00000030657
Ccny	3.49942	0.571658	0.0004662758755245	0.1021907164285899	0.571658	ENSMUSG00000024286
Myl6	3.44069	1.07977	0.0005802405940852	0.1237915065681947	1.07977	ENSMUSG00000090841
Creb5	3.43459	0.581638	0.0005934448453927	0.1254979678309573	0.581638	ENSMUSG00000053007
Gm14636	3.42565	0.891272	0.0006133382466094	0.1285770299935801	0.891272	ENSMUSG00000073274
Myo1e	3.32731	0.792695	0.0008768961393682	0.1761684343990714	0.792695	ENSMUSG00000032220
Mdm2	3.32345	0.685648	0.0008891051341429	0.1771450130075927	0.685648	ENSMUSG00000020184
Niban2	3.25608	0.991519	0.0011296027707351	0.2144288472195484	0.991519	ENSMUSG00000026796
Kcnip1	3.21559	0.591146	0.0013017666722164	0.2414076225676397	0.591146	ENSMUSG00000053519
Litaf	3.18448	0.762293	0.0014501586783177	0.2608986971409297	0.762293	ENSMUSG00000022500
Srgn	3.17596	1.31491	0.0014934001165002	0.266688074137691	1.31491	ENSMUSG00000020077
Basp1	3.13784	1.05958	0.0017019650215743	0.2994961513876997	1.05958	ENSMUSG00000045763
Clec7a	3.02492	1.04201	0.0024869676170925	0.4078626892031809	1.04201	ENSMUSG00000079293
Rack1	3.01913	0.612085	0.0025350267081715	0.4129352964905313	0.612085	ENSMUSG00000020372
Rps20	2.81646	0.534621	0.0048556476780176	0.7009578097104697	0.534621	ENSMUSG00000028234
Emp1	2.79697	1.14185	0.0051583630461848	0.7315165665730807	1.14185	ENSMUSG00000030208
Tpt1	2.76421	0.886675	0.0057061223518668	0.7860754151931785	0.886675	ENSMUSG00000060126
Nes	2.66987	1.31988	0.0075880489242013	0.95372210847425	1.31988	ENSMUSG00000004891
Actg1	2.56811	0.571337	0.0102255731326306	0.9999902557900122	0.571337	ENSMUSG00000062825
Tnfrsf1b	2.55194	0.528374	0.0107125443501636	0.9999902557900122	0.528374	ENSMUSG00000028599
Rpl8	2.54923	0.637601	0.0107961081930242	0.9999902557900122	0.637601	ENSMUSG00000003970
Atf3	2.54658	0.78443	0.0108783616875739	0.9999902557900122	0.78443	ENSMUSG00000026628
C1qb	2.44401	0.574291	0.0145250338786131	0.9999902557900122	0.574291	ENSMUSG00000036905
Mmp12	2.43999	1.08157	0.0146876495794695	0.9999902557900122	1.08157	ENSMUSG00000049723
Cd86	2.35654	0.702585	0.0184461803383323	0.9999902557900122	0.702585	ENSMUSG00000022901
F10	2.34926	0.800459	0.0188108468402766	0.9999902557900122	0.800459	ENSMUSG00000031444
Dnmt3a	2.34393	0.538214	0.0190818851737037	0.9999902557900122	0.538214	ENSMUSG00000020661
Tspan5	2.33986	0.55824	0.019290820788395	0.9999902557900122	0.55824	ENSMUSG00000028152
Rbm3	2.3302	0.681632	0.0197956765811303	0.9999902557900122	0.681632	ENSMUSG00000031167
Srxn1	2.32677	0.794566	0.019977455434154	0.9999902557900122	0.794566	ENSMUSG00000032802
Tns3	2.32265	0.512792	0.0201977210988136	0.9999902557900122	0.512792	ENSMUSG00000020422
Vav3	2.29555	0.502665	0.021701374148204	0.9999902557900122	0.502665	ENSMUSG00000033721
Atp6v0c	2.25847	0.89103	0.0239164688864704	0.9999902557900122	0.89103	ENSMUSG00000024121
Rpl10a	2.25597	0.669854	0.0240722638222337	0.9999902557900122	0.669854	ENSMUSG00000037805
Arhgap6	2.25093	0.922551	0.0243901913268741	0.9999902557900122	0.922551	ENSMUSG00000031355
Cdk6	2.24433	0.917595	0.0248110062707292	0.9999902557900122	0.917595	ENSMUSG00000040274
Piezo1	2.21919	0.595774	0.0264740360380978	0.9999902557900122	0.595774	ENSMUSG00000014444
Rps10	2.21727	0.752173	0.0266047030571944	0.9999902557900122	0.752173	ENSMUSG00000052146
Bcl2l1	2.20658	0.665936	0.0273431293499837	0.9999902557900122	0.665936	ENSMUSG00000007659
Myof	2.15523	0.622778	0.0311440650977898	0.9999902557900122	0.622778	ENSMUSG00000048612
Itpkb	2.10913	0.714959	0.0349330363059889	0.9999902557900122	0.714959	ENSMUSG00000038855
Slc20a1	2.08316	1.28823	0.0372364834149192	0.9999902557900122	1.28823	ENSMUSG00000027397
Akr1a1	2.07483	0.510638	0.0380026648942032	0.9999902557900122	0.510638	ENSMUSG00000028692
Smox	2.0658	0.788113	0.0388469829538828	0.9999902557900122	0.788113	ENSMUSG00000027333
Rpl31	2.04162	0.815352	0.0411895042899105	0.9999902557900122	0.815352	ENSMUSG00000073702
Rps29	2.03285	0.797497	0.0420680833879356	0.9999902557900122	0.797497	ENSMUSG00000034892
Atp5mf	1.9964	0.550838	0.04589048606336	0.9999902557900122	0.550838	ENSMUSG00000038690
Gm11942	1.97476	0.871689	0.048295142228213	0.9999902557900122	0.871689	ENSMUSG00000094344
Sdhb	-1.98605	-0.662263	0.047027699264878	0.9999902557900122	0.662263	ENSMUSG00000009863
Arhgef6	-2.01857	-0.613472	0.0435322160370416	0.9999902557900122	0.613472	ENSMUSG00000031133
Ddx23	-2.06468	-0.614328	0.0389532815516766	0.9999902557900122	0.614328	ENSMUSG00000003360
Cx3cr1	-2.07959	-0.812628	0.0375633402057952	0.9999902557900122	0.812628	ENSMUSG00000052336
Vdac1	-2.10735	-0.532546	0.0350871097181684	0.9999902557900122	0.532546	ENSMUSG00000020402
Mdm4	-2.12493	-0.591598	0.0335924511701826	0.9999902557900122	0.591598	ENSMUSG00000054387
Trappc9	-2.12773	-0.522592	0.0333596362332903	0.9999902557900122	0.522592	ENSMUSG00000047921
Smad6	-2.28259	-1.07324	0.022454606673369	0.9999902557900122	1.07324	ENSMUSG00000036867
Hdac4	-2.29635	-0.78432	0.0216561100570753	0.9999902557900122	0.78432	ENSMUSG00000026313
Dglucy	-2.32	-0.80773	0.0203410573102626	0.9999902557900122	0.80773	ENSMUSG00000021185
Csf3r	-2.34403	-1.01405	0.019076771673658	0.9999902557900122	1.01405	ENSMUSG00000028859
Cd302	-2.37117	-0.659434	0.0177320252436807	0.9999902557900122	0.659434	ENSMUSG00000060703
Wdfy2	-2.43137	-0.556412	0.0150420242183359	0.9999902557900122	0.556412	ENSMUSG00000014547
Emb	-2.44285	-0.558123	0.0145716640592076	0.9999902557900122	0.558123	ENSMUSG00000021728
Arid4a	-2.50962	-0.568633	0.0120860015880118	0.9999902557900122	0.568633	ENSMUSG00000048118
Sbf2	-2.55158	-0.555646	0.0107237029777636	0.9999902557900122	0.555646	ENSMUSG00000038371
Top2b	-2.61672	-0.829678	0.0088778146930077	0.9999902557900122	0.829678	ENSMUSG00000017485
Saa3	-2.62446	-0.660322	0.008678539217974	0.9999902557900122	0.660322	ENSMUSG00000040026
Dapp1	-2.66622	-0.993234	0.0076710009189715	0.95372210847425	0.993234	ENSMUSG00000028159
Pou2f2	-2.6859	-0.959733	0.0072333998347866	0.932528359449398	0.959733	ENSMUSG00000008496
Naip2	-2.71008	-0.538675	0.0067266667588462	0.8861556405588299	0.538675	ENSMUSG00000078945
Ppp1r21	-2.7314	-0.706972	0.0063065848526147	0.8399952907559957	0.706972	ENSMUSG00000034709
Orai2	-2.79065	-0.585084	0.0052601578168655	0.7415899687075782	0.585084	ENSMUSG00000039747
St3gal3	-2.80389	-0.642085	0.0050490865794043	0.7245439241445208	0.642085	ENSMUSG00000028538
Mob3b	-2.82626	-0.524701	0.0047094681392919	0.68395095121717	0.524701	ENSMUSG00000073910
D17H6S56E-5	-2.83443	-0.621071	0.0045907413842086	0.6748389834786789	0.621071	ENSMUSG00000120992
Nfam1	-2.94937	-0.516917	0.0031842685519948	0.4952667500096294	0.516917	ENSMUSG00000058099
Sort1	-2.9623	-0.567158	0.0030535122688792	0.4843031169614517	0.567158	ENSMUSG00000068747
Maml3	-3.06624	-0.559184	0.0021677223721845	0.3654507059344466	0.559184	ENSMUSG00000061143
Osbpl9	-3.07141	-0.705983	0.002130514050695	0.3617072727757568	0.705983	ENSMUSG00000028559
Tgfbi	-3.11357	-0.509105	0.0018484096970149	0.3229091375046048	0.509105	ENSMUSG00000035493
Rnf169	-3.18853	-0.604745	0.0014299586198703	0.2591988150964985	0.604745	ENSMUSG00000058761
Pik3r6	-3.19147	-0.544665	0.0014154871512193	0.2585194260726982	0.544665	ENSMUSG00000046207
Sorl1	-3.3688	-0.682929	0.0007549701773824	0.1555625729601307	0.682929	ENSMUSG00000049313
Dmxl2	-3.60056	-0.557876	0.0003175352077752	0.0725972775024034	0.557876	ENSMUSG00000041268
Susd6	-3.69352	-0.549489	0.0002211736476864	0.054408717330865	0.549489	ENSMUSG00000021133
Mapk14	-3.75426	-0.710493	0.0001738542821802	0.0432090622144376	0.710493	ENSMUSG00000053436
Fli1	-3.76867	-0.61486	0.0001641182165473	0.0416480206792055	0.61486	ENSMUSG00000016087
Niban1	-3.8572	-0.726361	0.0001146947248855	0.0307228936393461	0.726361	ENSMUSG00000026483
Ankrd44	-3.88934	-0.701192	0.0001005162804406	0.0275368919189044	0.701192	ENSMUSG00000052331
Atg4a	-3.95435	-0.525016	7.674237421528974e-05	0.0215128506695605	0.525016	ENSMUSG00000079418
Prex1	-3.9926	-0.583616	6.535304459836573e-05	0.0187563237997309	0.583616	ENSMUSG00000039621
H1f4	-4.11879	-0.512721	3.808603987345149e-05	0.0110623885454116	0.512721	ENSMUSG00000051627
Col6a6	-4.32453	-0.542778	1.5285872343213653e-05	0.0047858676681843	0.542778	ENSMUSG00000043719
Gnb1l	-4.40158	-0.965572	1.0746663666884322e-05	0.0035983412177951	0.965572	ENSMUSG00000000884
Aoah	-4.42127	-0.530744	9.81216123546347e-06	0.0033317124375289	0.530744	ENSMUSG00000021322
Dnah7b	-4.4284	-1.19229	9.493433785498372e-06	0.0032695385957256	1.19229	ENSMUSG00000041144
Slc16a10	-4.43873	-0.500096	9.04903117368861e-06	0.0031616528048592	0.500096	ENSMUSG00000019838
Mir6240	-4.79613	-0.559629	1.6175705991292462e-06	0.0006609557966747	0.559629	ENSMUSG00000098343
Adgre1	-4.92747	-0.734125	8.329980257874675e-07	0.0003586056501015	0.734125	ENSMUSG00000004730
Mycbp2	-5.03882	-0.575561	4.684048483373406e-07	0.000209116742291	0.575561	ENSMUSG00000033004
Vps13c	-5.34015	-0.561134	9.287130749334161e-08	4.76370527882868e-05	0.561134	ENSMUSG00000035284
Plxdc2	-5.60292	-0.512039	2.1077446192119984e-08	1.154852438180974e-05	0.512039	ENSMUSG00000026748
Dock8	-6.10769	-0.598947	1.0108618098147702e-09	6.092464127753621e-07	0.598947	ENSMUSG00000052085
Rassf4	-6.36131	-0.556338	2.0004474940434536e-10	1.2691260049052522e-07	0.556338	ENSMUSG00000042129
Filip1l	-6.39871	-0.55923	1.5669096316503178e-10	1.020947497292591e-07	0.55923	ENSMUSG00000043336
Zfp710	-6.40066	-0.578663	1.5470268574514292e-10	1.020947497292591e-07	0.578663	ENSMUSG00000048897
Fnbp1	-6.70943	-0.65022	1.953849335061181e-11	1.3458114219901412e-08	0.65022	ENSMUSG00000075415
Marchf1	-7.18271	-0.687934	6.834118249334038e-13	5.14865383609203e-10	0.687934	ENSMUSG00000036469
Mki67	-7.6159	-0.578631	2.6185726271661566e-14	2.254591031990061e-11	0.578631	ENSMUSG00000031004
Cers6	-7.68976	-0.595588	1.4741347635542358e-14	1.3162385511024266e-11	0.595588	ENSMUSG00000027035
mt-Nd5	-10.1397	-0.664378	3.684129115610735e-24	4.674578143112821e-21	0.664378	ENSMUSG00000064367
Tmsb4x	-10.2793	-0.528028	8.736190000588549e-25	1.1700670474121596e-21	0.528028	ENSMUSG00000049775
mt-Co1	-11.2377	-0.726313	2.6616373104547824e-29	4.277783485362927e-26	0.726313	ENSMUSG00000064351
Zc3h7a	-12.054	-0.819236	1.8464959397573885e-33	3.4242557012054715e-30	0.819236	ENSMUSG00000037965

### Sheet: Table legend
Supplementary Table 3	Differentially expressed genes between cyst-neighbourhood microglia (CNM) and non-neighbourhood microglia (NNM).
Description	The worksheet (CNM vs NNM DEGs) lists genes detected as differentially expressed between CNM and NNM recovered from Stereo-cell chips (Wilcoxon rank-sum test; |log2 fold change| > 0.5 and P < 0.05). Columns: gene symbol, Wilcoxon score, log fold change, raw P value, Benjamini–Hochberg-adjusted P value, absolute log2 fold change and Ensembl gene ID. Data correspond to Fig. 3h, i.
Data worksheets	CNM vs NNM DEGs
