## Supplementary_Table 5 for "Single-cell and spatial transcriptomics reveal a cyst-neuron-microglia network underlying brain damage during *Toxoplasma gondii* infection"

### Sheet: Stage module genes
Module	Gene	Synonyms	ToxoDB gene ID (ME49)	Protein description
Tachyzoite	SAG1	SRS29B; p30 (P30)	TGME49_233460	SAG-related sequence SRS29B (major surface antigen p30)
Tachyzoite	SAG2A	SAG2; P22; SRS34A	TGME49_271050	SAG-related sequence SRS34A (surface antigen p22)
Tachyzoite	SRS1	SRS29A	TGME49_233450	SAG-related sequence SRS29A
Tachyzoite	SRS2	SRS29C	TGME49_233480	SAG-related sequence SRS29C
Tachyzoite	LDH1	TgLDH1	TGME49_232350	L-lactate dehydrogenase 1
Tachyzoite	ENO2	TgENO2	TGME49_268850	Enolase 2 (phosphopyruvate hydratase, EC 4.2.1.11)
Tachyzoite	AMA1	TgAMA1	TGME49_255260	Apical membrane antigen 1 (microneme protein)
Bradyzoite	BAG1	BAG5; hsp30 (HSP30)	TGME49_259020	Bradyzoite antigen BAG1 (small heat-shock protein)
Bradyzoite	LDH2	TgLDH2; B-LDH; Tgb9	TGME49_291040	L-lactate dehydrogenase 2
Bradyzoite	SRS35A	SAG4; p18 (P18); SAG4.2	TGME49_280570	SAG-related sequence SRS35A (bradyzoite surface antigen p18)
Bradyzoite	MAG1	65-kDa cyst matrix protein	TGME49_270240	Matrix antigen MAG1 (dense-granule protein)
Bradyzoite	ENO1	TgENO1	TGME49_268860	Enolase 1 (phosphopyruvate hydratase, EC 4.2.1.11)
Bradyzoite	CST1	SRS44	TGME49_264660	Cyst wall protein CST1 (SAG-related sequence SRS44)
Bradyzoite	SRS13	-	TGME49_222370	SAG-related sequence SRS13 (mucin-like cyst wall/matrix protein)

### Sheet: Table legend
Supplementary Table 5	Tachyzoite and bradyzoite stage-module genes.
Description	The single worksheet (Stage module genes) lists the 14 genes used for tachyzoite/bradyzoite stage classification (7 genes per module). Columns: module assignment, gene symbol, synonyms, ToxoDB gene ID (ME49) and protein description. These gene panels were used for AUCell-based classification of parasite single cells and for spatial PV/cyst focus classification as described in Methods.
Data worksheets	Stage module genes
