## Supplementary_Table 6 for "Single-cell and spatial transcriptomics reveal a cyst-neuron-microglia network underlying brain damage during *Toxoplasma gondii* infection"

### Sheet: Threshold sensitivity
dT	dB	thetaT	thetaB	agree_rate
-0.2	-0.2	0.12	0.144	0.888630009319665
-0.1	-0.2	0.135	0.144	0.953401677539609
0.1	-0.2	0.165	0.144	0.980428704566636
0.2	-0.2	0.18	0.144	0.972041006523765
-0.2	-0.1	0.12	0.162	0.895619757688723
-0.1	-0.1	0.135	0.162	0.960857409133271
0.1	-0.1	0.165	0.162	0.987884436160298
0.2	-0.1	0.18	0.162	0.979030754892824
-0.2	0.1	0.12	0.198	0.895153774464119
-0.1	0.1	0.135	0.198	0.957595526561044
0.1	0.1	0.165	0.198	0.984622553588071
0.2	0.1	0.18	0.198	0.975302889095992
-0.2	0.2	0.12	0.216	0.888164026095061
-0.1	0.2	0.135	0.216	0.950139794967381
0.1	0.2	0.165	0.216	0.976700838769804
0.2	0.2	0.18	0.216	0.96784715750233

### Sheet: Table legend
Supplementary Table 6	Sensitivity of parasite stage classification to threshold perturbations.
Description	The worksheet (Threshold sensitivity) reports 16 combinations of relative perturbations (dT and dB: −0.2, −0.1, +0.1 and +0.2) applied to the adopted tachyzoite and bradyzoite thresholds (thetaT and thetaB), and the resulting agreement rate (agree_rate) with the reference classification. The adopted thresholds were thetaT = 0.15 and thetaB = 0.18; agreement ranged from 88.8% to 98.8%. Data corres…
Data worksheets	Threshold sensitivity
