## Supplementary_Table 7 for "Single-cell and spatial transcriptomics reveal a cyst-neuron-microglia network underlying brain damage during *Toxoplasma gondii* infection"

### Sheet: Bulk NEG
m/z	OPLS-DA coefficient (CoeffCS)	VIP	Compound ID (HMDB/LIPID MAPS)	Description
888.624	-3.64256e-05	6.21718	HMDB0012318	3-O-Sulfogalactosylceramide (d18:1/24:1(15Z))
834.529	3.2652e-05	5.576	HMDB0012444	PS(22:6(4Z,7Z,10Z,13Z,16Z,19Z)/18:0)
804.576	2.89346e-05	5.09605	HMDB0007971	PC(16:0/18:1(11Z))
790.539	2.48992e-05	5.06306	HMDB0009684	PE(22:6(4Z,7Z,10Z,13Z,16Z,19Z)/18:0)
872.683	1.88418e-05	4.85269	HMDB0252577	galactocerebrosides
917.479	3.36817e-05	4.83444	HMDB0030233	Sarsasapogenin 3-[4''-glucosyl-6''-arabinosylglucoside]
766.539	2.20566e-05	4.62243	HMDB0009003	PE(18:0/20:4(5Z,8Z,11Z,14Z))
610.542	2.5162e-05	4.34912	HMDB0004950	Cer(d18:1/18:0)
806.546	2.653e-05	4.27792	HMDB0012314	3-O-Sulfogalactosylceramide (d18:1/18:0)
917.98	2.93991e-05	4.22403
778.56	1.9948e-05	4.15264	HMDB0000564	PC(16:0/16:0)
844.652	1.41057e-05	3.87519	LMSP05010062	GlcCer(d18:1(8E)/22:0(2OH[R]))
788.545	-2.01148e-05	3.73123	LMGP03010238	PS(17:0/19:1(9Z))
774.544	1.7298e-05	3.68555	HMDB0009709	PE(22:6(4Z,7Z,10Z,13Z,16Z,19Z)/P-18:0)
806.592	1.77248e-05	3.67329	LMGP01010707	PC(17:0/17:0)
726.544	-2.18652e-05	3.49916	HMDB0009050	PE(18:1(11Z)/P-18:1(11Z))
832.607	1.89887e-05	3.45954	LMGP01010754	PC(18:0/18:1(16Z))
1063.03	-1.169e-05	3.34839
885.55	1.78122e-05	3.28876	HMDB0269495	PG(20:1(11Z)/20:4(5Z,8Z,11Z,14Z)-OH(20))
750.544	1.63501e-05	3.27095	HMDB0005779	PE(P-18:0/20:4(5Z,8Z,11Z,14Z))
754.576	-1.91652e-05	3.26941	HMDB0009281	PE(20:1(11Z)/P-18:1(11Z))
700.529	1.62006e-05	3.10747	LMGP17010001	PnE(16:0/18:1(9Z))
1063.53	-1.05344e-05	3.03095
810.529	-1.70026e-05	2.88308	HMDB0112791	PS(22:4(7Z,10Z,13Z,16Z)/16:0)
746.513	1.21923e-05	2.84245	HMDB0005780	PE(P-16:0/22:6(4Z,7Z,10Z,13Z,16Z,19Z))
856.688	1.08455e-05	2.83476
826.56	1.34937e-05	2.68078	HMDB0007982	PC(16:0/20:4(5Z,8Z,11Z,14Z))
852.576	1.32003e-05	2.52226	HMDB0283746	PE(22:0/PGJ2)
838.56	1.38274e-05	2.51664	HMDB0112793	PS(22:4(7Z,10Z,13Z,16Z)/18:0)
804.53	1.60222e-05	2.48728	HMDB0012317	3-O-Sulfogalactosylceramide (d18:1/18:1(9Z))
904.619	-1.66263e-05	2.44994	LMSP06020016	(3'-sulfo)Galbeta-Cer(d18:1/24:1(15Z)(2OH))
673.481	-1.3943e-05	2.27772	HMDB0007858	PA(16:0/18:1(11Z))
750.544	1.19709e-05	2.26969	HMDB0005779	PE(P-18:0/20:4(5Z,8Z,11Z,14Z))
524.278	1.45718e-05	2.18507	HMDB0011496	LysoPE(0:0/22:6(4Z,7Z,10Z,13Z,16Z,19Z))
874.608	-1.25326e-05	2.18379
916.471	1.35059e-05	2.14777
890.63	-1.25454e-05	2.14536	HMDB0284528	PE(24:0/22:5(4Z,7Z,10Z,13Z,19Z)-O(16,17))
775.597	7.61306e-06	2.10905	LMSP03020013	CerPE(d14:1(4E)/25:0)
794.571	1.0919e-05	2.05547	HMDB0007955	PC(15:0/22:4(7Z,10Z,13Z,16Z))
846.667	9.11378e-06	2.04013
865.503	-1.0633e-05	2.02227	HMDB0116605	PG(22:6(4Z,7Z,10Z,13Z,16Z,19Z)/22:6(4Z,7Z,10Z,13Z,16Z,19Z))
793.503	-9.85836e-06	1.99836	HMDB0114893	PA(18:0/22:6(4Z,7Z,10Z,13Z,16Z,19Z))
876.576	1.06024e-05	1.87904	HMDB0008090	PC(18:1(11Z)/22:6(4Z,7Z,10Z,13Z,16Z,19Z))
303.233	1.21966e-05	1.86337	HMDB0001043	Arachidonic acid
883.534	1.24491e-05	1.85618	HMDB0270170	PG(22:4(7Z,10Z,13Z,16Z)/18:1(12Z)-O(9S,10R))
747.566	-1.19299e-05	1.85365	LMSP03020010	CerPE(d14:1(4E)/23:0)
916.972	1.16485e-05	1.85025
860.639	1.04494e-05	1.82607	HMDB0007894	PC(14:0/24:1(15Z))
902.64	-1.07511e-05	1.8129
788.524	9.51571e-06	1.7842	HMDB0113982	PE-NMe2(16:1(9Z)/22:6(4Z,7Z,10Z,13Z,16Z,19Z))
723.497	-1.13125e-05	1.78312	HMDB0114908	PA(18:1(11Z)/20:3(5Z,8Z,11Z))
876.624	-1.19075e-05	1.77821
890.639	-1.04801e-05	1.74122
820.524	1.02018e-05	1.74049
832.513	1.13725e-05	1.73729	HMDB0012445	PS(22:6(4Z,7Z,10Z,13Z,16Z,19Z)/18:1(9Z))
854.592	1.0291e-05	1.71814	HMDB0008209	PC(18:3(9Z,12Z,15Z)/20:1(11Z))
480.31	1.04961e-05	1.56231	HMDB0011129	LysoPE(0:0/18:0)
1026.77	-8.79484e-06	1.49737	LMGP03010041	PS-NAc(18:0/18:1(9Z)/16:0)
874.69	5.60749e-06	1.46887	HMDB0008555	PC(22:0/P-18:0)
854.673	-1.29301e-05	1.45779
836.535	8.32797e-06	1.44635
770.571	8.90078e-06	1.43759	HMDB0009032	PE(18:1(11Z)/20:1(11Z))
792.546	6.99723e-06	1.42769	HMDB0296091	DG(19:0/LTE4/0:0)
790.597	8.16888e-06	1.42482	LMGP01030076	PC(P-20:0/14:0)
888.67	8.18213e-06	1.42418	LMGP02011013	PE(21:0/22:1(11Z))
830.592	8.62726e-06	1.40879	LMGP01010858	PC(18:1(17Z)/18:1(17Z))
860.593	-7.9784e-06	1.39223
773.581	6.72659e-06	1.3905	LMSP03010029	SM(d18:1/18:1(9Z))
807.494	9.52899e-06	1.38905	LMGL05010045	Linolipin G
965.516	-6.73795e-06	1.37866	HMDB0273223	PGP(20:1(11Z)/20:3(5Z,8Z,11Z)-O(14R,15S))
638.573	7.83524e-06	1.37493	HMDB0240684	Cer(d20:1/18:0)
835.525	7.99918e-06	1.37167	HMDB0255952	Oligomycin
812.545	9.03052e-06	1.35454	HMDB0012382	PS(18:0/20:3(8Z,11Z,14Z))
916.701	7.71397e-06	1.3454	HMDB0008059	PC(18:0/24:1(15Z))
540.331	9.49447e-06	1.33611	HMDB0010382	LysoPC(16:0/0:0)
874.699	5.86276e-06	1.32227
937.485	-6.95291e-06	1.31961	HMDB0272546	PGP(18:0/20:4(6E,8Z,11Z,14Z)+=O(5))
1084.03	-5.58516e-06	1.30951	HMDB0045643	TG(20:0/24:0/24:1(15Z))
806.582	7.38232e-06	1.2882
722.513	3.11158e-06	1.2844	HMDB0009411	PE(20:4(5Z,8Z,11Z,14Z)/P-16:0)
828.657	3.87322e-06	1.27454
327.233	8.49815e-06	1.26802	64830	(4E,7E,10Z,13E,16E,19E)-docosa-4,7,10,13,16,19-hexaenoic acid
858.623	7.71936e-06	1.25559	HMDB0007987	PC(16:0/22:2(13Z,16Z))
1074.02	-4.56084e-06	1.24603
790.551	-6.8529e-06	1.2426
862.654	5.78203e-06	1.24068	LMGP02010788	PE(19:0/22:0)
760.514	7.45721e-06	1.2333	LMGP03010231	PS(17:0/17:1(9Z))
841.503	-7.0586e-06	1.22892	HMDB0116604	PG(22:6(4Z,7Z,10Z,13Z,16Z,19Z)/20:4(8Z,11Z,14Z,17Z))
801.573	7.32697e-06	1.22158	LMGL05010025	MGDG(16:0/18:1(9Z))
768.546	5.53954e-06	1.20508
609.558	6.49275e-06	1.20145
881.519	-3.27334e-06	1.19527	HMDB0268943	PG(18:1(11Z)/22:6(5Z,7Z,10Z,13Z,16Z,19Z)-OH(4))
922.56	-6.00919e-06	1.17797	HMDB0008748	PC(22:6(4Z,7Z,10Z,13Z,16Z,19Z)/22:6(4Z,7Z,10Z,13Z,16Z,19Z))
792.555	5.86206e-06	1.17665
886.608	-6.03402e-06	1.17645
606.074	-4.99516e-06	1.15919	41549	Uridine diphosphate-N-acetylglucosamine
858.623	-6.49666e-06	1.15271	LMGP03010476	PS(19:0/22:1(11Z))
1074.52	-4.21443e-06	1.14685	HMDB0115999	CDP-DG(20:4(5Z,8Z,11Z,14Z)/22:5(4Z,7Z,10Z,13Z,16Z))
608.526	7.21551e-06	1.1376	LMSP02010048	Cer(d16:1/20:1)
846.658	3.85902e-06	1.10204
473.283	7.13524e-06	1.09868
838.539	5.13049e-06	1.07286	HMDB0009605	PE(22:4(7Z,10Z,13Z,16Z)/22:6(4Z,7Z,10Z,13Z,16Z,19Z))
787.594	-6.34145e-06	1.06333	LMFA07040112	Bastimolide A
803.589	5.44479e-06	1.05954	HMDB0290500	SM(d18:0/PGF1alpha)
776.551	4.92376e-06	1.05806	HMDB0033621	Araliacerebroside
817.503	-6.09038e-06	1.05326	HMDB0115165	PA(20:4(5Z,8Z,11Z,14Z)/22:4(7Z,10Z,13Z,16Z))
878.591	-1.0562e-05	1.0511	HMDB0289611	PC(P-18:0/22:6(4Z,7Z,10Z,13E,15E,19Z)-OH(17))
886.655	6.44428e-06	1.04186	HMDB0008085	PC(18:1(11Z)/22:1(13Z))
568.362	7.32817e-06	1.02845	HMDB0011128	LysoPC(0:0/18:0)
780.567	4.8996e-06	1.02586
653.301	7.60006e-06	1.00915	256573	Tyr Asp Arg Arg
812.581	-6.17484e-06	1.0046	HMDB0008161	PC(18:2(9Z,12Z)/P-18:1(11Z))

### Sheet: Bulk POS
m/z	OPLS-DA coefficient (CoeffCS)	VIP	Compound ID (HMDB/LIPID MAPS)	Description
836.543	8.63106e-05	7.22961	HMDB0012382	PS(18:0/20:3(8Z,11Z,14Z))
782.569	5.94919e-05	5.7327	HMDB0007889	PC(14:0/22:4(7Z,10Z,13Z,16Z))
808.585	5.90003e-05	4.6659	LMGP04040005	1-(8-[3]-ladderane-octanyl)-2-(8-[3]-ladderane-octanyl)-sn-glycero-3-phospho-(1'-sn-glycerol)
748.528	7.51714e-05	4.38419	HMDB0285382	PE(P-18:1(11Z)/20:4(5Z,8Z,11Z,14Z)-OH(20))
764.522	4.81657e-05	3.33427	HMDB0008876	PE(14:1(9Z)/22:2(13Z,16Z))
832.585	1.52282e-05	2.92337	HMDB0287098	PC(20:1(11Z)/20:5(5Z,8Z,11Z,14Z,16E)-OH(18R))
878.569	-6.89147e-05	2.85795	HMDB0008748	PC(22:6(4Z,7Z,10Z,13Z,16Z,19Z)/22:6(4Z,7Z,10Z,13Z,16Z,19Z))
806.569	-1.46067e-05	2.33888	HMDB0007991	PC(16:0/22:6(4Z,7Z,10Z,13Z,16Z,19Z))
729.59	4.26387e-05	2.09428	HMDB0012100	SM(d18:1/18:1(11Z))
880.512	-3.80596e-05	1.86075	HMDB0283368	PS(22:5(4Z,7Z,10Z,13Z,16Z)/22:6(5Z,7Z,10Z,13Z,16Z,19Z)-OH(4))
838.55	2.13346e-05	1.80371	HMDB0282049	PS(20:0/20:4(5Z,8Z,11Z,14Z)-OH(20))
290.269	1.71285e-05	1.772	HMDB0006294	16-Hydroxyhexadecanoic acid
496.34	8.02228e-06	1.7718	HMDB0010382	LysoPC(16:0/0:0)
568.34	1.87224e-05	1.68489	HMDB0010404	LysoPC(22:6(4Z,7Z,10Z,13Z,16Z,19Z)/0:0)
524.371	4.85051e-06	1.57069	HMDB0010384	LysoPC(18:0/0:0)
834.528	2.59482e-05	1.51127	HMDB0281394	PS(18:0/22:6(5Z,7Z,10Z,13Z,16Z,19Z)-OH(4))
784.585	-3.92437e-05	1.49635	HMDB0113924	PE-NMe2(15:0/20:0)
732.554	1.58009e-05	1.48966	LMPR04000019	bacteriohopane-,32,33,34-triol-35-cyclitolguanine
790.538	1.94092e-05	1.47763	HMDB0113982	PE-NMe2(16:1(9Z)/22:6(4Z,7Z,10Z,13Z,16Z,19Z))
496.34	1.74336e-05	1.47559	HMDB0010382	LysoPC(16:0/0:0)
836.523	-2.95387e-05	1.45521
730.574	4.94699e-06	1.45116	HMDB0113024	PE-NMe(15:0/20:0)
274.274	2.0388e-05	1.43177	LMSP01040001	C16 Sphinganine
784.576	1.53667e-05	1.42863
752.559	5.49757e-06	1.4066	HMDB0285372	PE(P-18:0/20:3(6,8,11)-OH(5))
768.554	-1.03766e-05	1.40561	HMDB0008842	PE(14:0/22:1(13Z))
544.34	1.63904e-05	1.39667	HMDB0010395	LysoPC(20:4(5Z,8Z,11Z,14Z)/0:0)
522.356	1.58977e-05	1.35722	HMDB0002815	LysoPC(18:1(9Z)/0:0)
400.342	-2.24749e-05	1.33839	HMDB0000222	Palmitoylcarnitine
448.342	-2.20038e-05	1.30891	LMST01010120	3beta-Hydroxy-5alpha,6alpha-epoxy-9-oxo-9,10-seco-5-cholest-7-en-11-al
780.554	-2.47255e-05	1.2863	HMDB0007890	PC(14:0/22:5(4Z,7Z,10Z,13Z,16Z))
526.293	1.34105e-05	1.25159	HMDB0011496	LysoPE(0:0/22:6(4Z,7Z,10Z,13Z,16Z,19Z))
780.554	-2.29958e-05	1.23333	HMDB0007890	PC(14:0/22:5(4Z,7Z,10Z,13Z,16Z))
740.522	-1.84721e-05	1.22856	HMDB0008834	PE(14:0/20:1(11Z))
412.321	1.518e-05	1.19481	4033	benzethonium
766.538	-1.90071e-05	1.19099	HMDB0008843	PE(14:0/22:2(13Z,16Z))
792.59	-2.20879e-05	1.18355	HMDB0289533	PC(P-18:0/20:4(5Z,8Z,11Z,14Z)-OH(20))
804.554	-2.11411e-05	1.16683	HMDB0285971	PC(16:0/22:6(5Z,7Z,10Z,13Z,16Z,19Z)-OH(4))
756.59	4.04341e-06	1.10652	HMDB0009223	PE(20:0/18:1(11Z))
703.575	-2.33067e-05	1.09475	HMDB0010169	SM(d18:1/16:0)
810.591	1.45225e-05	1.09205
854.569	-2.92721e-05	1.0909	HMDB0008452	PC(20:4(5Z,8Z,11Z,14Z)/22:6(4Z,7Z,10Z,13Z,16Z,19Z))
1064.03	1.50468e-05	1.06521
702.543	2.94953e-06	1.00624	HMDB0008951	PE(16:0/P-18:1(11Z))
485.29	1.11872e-05	1.00249	HMDB0260429	N-[2-[5-[[3-(2-Aminoethyl)-1H-indol-5-yl]-methoxymethoxy]-1H-indol-3-yl]ethyl]-N-propan-2-ylpropan-2-amine

### Sheet: Spatial SM
m/z	OPLS-DA coefficient (CoeffCS)	VIP	Compound ID (HMDB/LIPID MAPS)	Description
600.513	0.00105244	11.295
654.568	0.000447617	10.3333
598.497	0.000921185	8.05825
610.542	0.00132304	8.00045	HMDB0004950	Cer(d18:1/18:0)
652.552	0.000440401	6.80131
766.539	0.000422623	6.11971
844.644	0.00086654	5.94244
608.526	0.000705866	5.53175
748.528	0.000900879	5.22519
689.551	0.000509634	4.96182
750.544	0.000558109	4.62726	HMDB0005779	PE(P-18:0/20:4(5Z,8Z,11Z,14Z))
426.923	-0.000393417	4.32936
562.898	-0.00039827	4.06751
604.886	-0.000499727	4.03408
854.672	0.000534087	3.95412
494.911	-0.000362841	3.93678
672.874	-0.000373439	3.88261
714.862	-0.000495611	3.80078
630.886	-0.000370003	3.63874
776.559	0.000464151	3.56124
554.262	-0.00132891	3.54967
754.575	0.000746653	3.49268
726.544	0.00047974	3.4745	HMDB0009312	PE(20:2(11Z,14Z)/P-16:0)
529.462	-0.000294513	3.42007
782.849	-0.000437634	3.3822
520.91	-0.000449859	3.30697
588.897	-0.000408825	3.25959
746.513	0.000407343	3.1072
248.961	-0.000274705	3.06571
772.528	0.000444021	3.03882
290.949	-0.000366321	3.03222
824.837	-0.000420201	2.9519
740.861	-0.000354972	2.94969
778.575	0.000233195	2.83986
698.873	-0.000321843	2.83557
766.86	-0.000407479	2.81544
888.623	0.00042436	2.79067
384.935	-0.000323079	2.74331
862.654	0.000368432	2.68182	LMGP02010788	PE(19:0/22:0)
808.848	-0.000320023	2.67795
834.623	0.000227562	2.6705
862.508	0.000347351	2.653
452.923	-0.00022255	2.65026
872.683	0.000425931	2.5656
656.575	9.14393e-06	2.5572
602.519	0.000214608	2.55702
316.948	-9.21025e-05	2.52958
830.591	-0.000618712	2.4818
687.535	0.000331128	2.43246
846.659	0.000398718	2.4156
744.554	0.000475765	2.38104	HMDB0007938	PC(15:0/18:1(11Z))
656.885	-0.000269236	2.37972
794.57	0.000281672	2.35902
860.638	4.55697e-05	2.34202
756.591	0.000484042	2.31487	HMDB0009280	PE(20:1(11Z)/P-18:0)
850.836	-0.000314575	2.31384
814.524	0.000324479	2.29739
564.536	0.000430098	2.2965
536.899	-0.000239786	2.27229
728.56	0.000300335	2.25376
830.519	0.000195916	2.21965
826.56	0.000367612	2.21098
612.548	0.000409278	2.20322
883.533	0.000959097	2.14281
669.578	0.000261977	2.14205
473.4	-0.000388144	2.10888
892.825	-0.000257141	2.10378
614.492	0.000326311	2.09941
724.872	-0.000306358	2.09177
616.845	-0.000201815	2.07998
742.539	0.000434383	2.07683	HMDB0008994	PE(18:0/18:2(9Z,12Z))
886.508	0.000711555	2.06681
644.231	-0.000205544	2.05736
844.651	0.000256372	2.04696
752.559	0.000405247	2.04561
690.604	-0.000405389	2.02245
848.639	0.000268826	2.00343
548.858	-0.000165274	1.91932
724.528	0.00060299	1.89672	LMGP02020019	PE(O-16:0/20:4(5Z,8Z,11Z,14Z))
858.477	0.000631719	1.87001
646.875	-0.000247135	1.86605
684.833	-0.000162185	1.8051
842.482	0.000470042	1.80462
576.244	-0.000121355	1.80065
846.513	0.00015131	1.79446
812.508	0.000235205	1.7871
834.847	-0.000211814	1.77579
738.508	0.000284763	1.76878
692.62	-0.000742174	1.76127
622.249	-0.000215633	1.76005
856.687	0.000325246	1.75934
654.559	8.9088e-05	1.7564
626.536	-0.000245865	1.7311
792.859	-0.000268523	1.72573
918.823	-0.000221821	1.70368
694.635	-0.000392417	1.70059
358.936	-0.000128557	1.70019
960.812	-0.000195032	1.68379
480.87	-0.000118231	1.65549
870.667	-1.26024e-05	1.65463	LMSP05010056	GlcCer(d18:2(4E,8Z)/24:0(2OH[R]))
898.698	-0.000221369	1.63746
885.549	6.8845e-05	1.63156
810.528	-0.000188195	1.62768
668.547	0.000135037	1.62299
375.101	-0.000264555	1.61586
838.524	0.00040816	1.61513
632.503	0.000224891	1.61358
612.221	0.000457937	1.59764
180.973	-0.000218966	1.59761
798.646	0.000176331	1.58818
876.836	-0.000175581	1.56312
524.278	0.000485683	1.56304
816.62	0.000204187	1.55858
818.628	0.000291615	1.55028
768.545	8.91347e-05	1.52867
826.677	0.000206201	1.52011
836.508	0.000469454	1.51117
870.513	0.000241441	1.50565
826.487	0.000519766	1.47559
594.854	-0.000280107	1.44627
810.492	0.000370739	1.42356
812.662	0.000259996	1.42161
854.518	0.000506154	1.41986
710.605	0.000193703	1.41491
874.472	0.000365852	1.41445
798.528	0.000226882	1.39203
792.555	0.000218087	1.36573
858.667	0.000262889	1.36521
856.679	0.000213739	1.36255
666.604	-0.000265461	1.35263	HMDB0011766	Cer(d18:0/22:1(13Z))
762.508	0.000562208	1.34833
764.523	-0.000159334	1.31391
468.912	-0.000202532	1.3127
808.667	0.000170106	1.30985	HMDB0004975	GlcCer(d18:1/24:1(15Z))
712.219	-0.000151507	1.30308
693.578	0.000134092	1.28644
700.529	0.000145805	1.2864
887.556	-6.69853e-05	1.28018
684.598	6.61952e-05	1.25649
902.503	0.000517375	1.25597
686.557	0.000166702	1.25154
716.523	0.000250348	1.22941	HMDB0008926	PE(16:0/18:1(11Z))
1125.71	0.000311485	1.22052
752.82	-0.000118446	1.21072
1119.64	-0.000271859	1.21026
553.066	-0.000243083	1.20964
728.551	0.000275292	1.19141
778.502	0.000478	1.17788
1002.8	-0.000131474	1.17785
795.518	-0.000423898	1.1718
804.576	-5.69673e-05	1.16609
623.595	0.000272336	1.14957
824.472	0.000349508	1.14791
918.498	0.000568886	1.14629
222.961	-0.000154141	1.13755
698.586	-0.000423514	1.12489
806.591	0.000172202	1.12112
594.51	0.000181863	1.1172
1125.75	-0.000362305	1.11398
865.502	0.000266784	1.10895
713.587	0.00014757	1.10799
670.563	0.000101287	1.10241
797.533	0.000297252	1.09437
564.947	-0.000278968	1.08373
691.558	0.000170598	1.08276
654.391	-0.000226972	1.08175
900.714	7.95086e-05	1.0782
687.497	-0.000111351	1.0726
764.514	-0.000156735	1.06913
774.544	-0.000336316	1.06258
730.567	0.000212303	1.05884
934.812	-0.000118354	1.05118
1163.66	-0.000239958	1.04793
844.498	6.76181e-05	1.04124
721.502	-0.000207469	1.03701
737.514	-0.000300245	1.03189
484.882	-0.00018201	1.02706
709.481	-0.000129981	1.02516
874.689	0.000163494	1.02447
990.089	-0.000253121	1.02364
630.486	0.000135806	1.00873
427.206	0.000235937	1.00845
616.507	9.11603e-05	1.00576

### Sheet: Table legend
Supplementary Table 7	OPLS-DA coefficients and VIP scores for metabolomics features.
Description	Worksheets: Bulk NEG, bulk brain negative-ion mode (112 features); Bulk POS, bulk brain positive-ion mode (45 features); Spatial SM, spatial cyst-neighbourhood negative-ion mode (183 features). Columns: m/z, OPLS-DA coefficient (CoeffCS), VIP, Compound ID (HMDB/LIPID MAPS, where available) and Description. The VIP = 1 threshold was used to define differential metabolites (Supplementary Table 4). …
Data worksheets	Bulk NEG; Bulk POS; Spatial SM
